# Cpf1(Cas12a)-based genome editing in the filamentous cyanobacterium *Nostoc punctiforme*

**DOI:** 10.64898/2026.07.31.742098

**Authors:** Jenna R. Ryder, Soohan Woo, Ailea A. Blahm, Christine N. Cummings, Douglas D. Risser

**Affiliations:** Department of Biology, University of Colorado Colorado Springs, Colorado Springs, CO 80918 USA; Department of Biology, University of the Pacific, Stockton, CA 95211 USA

**Keywords:** Cyanobacteria, CRISPR, *N. punctiforme*, *Cpf1*

## Abstract

The filamentous cyanobacterium *Nostoc punctiforme* is a key model organism used to study several aspects of cyanobacterial biology, including development, nitrogen-fixing symbioses with plants, and secondary metabolites, among others. While *N. punctiforme* is amenable to genetic manipulation, traditional approaches for the generation of mutant strains using homologous recombination are slow, requiring prolonged outgrowth under antibiotic selection to ensure isogenic mutant populations. CRISPR-based genome editing using Cpf1 (Cas12a) was recently shown to be an effective means of rapid generation of isogenic mutants in several cyanobacteria. In this study, Cpf1-based genome editing tools were developed for *N. punctiforme*. A total of 19 unmarked, in-frame deletion mutants were successfully constructed using Cpf1-targeted cleavage along with homology directed repair (HDR). The length of the homology arms (HAs) on the homologous repair template (HRT) used for HDR was found to be a critical factor for successful deletion of target genes, with some requiring up to 4 kb HAs to acquire mutant exconjugants. A strategy for allelic replacement was also developed by introducing an exogenous target site in place of the deleted genes, which could subsequently be targeted for cleavage and repaired with an HRT containing altered alleles of the genes of interest. Additionally, a single-step cloning strategy was devised, allowing for rapid assembly of editing plasmids, and improved conjugation protocols for genetic transfer from *E. coli* to *N. punctiforme* were implemented. Collectively, these tools and protocols should enhance the pace and ease of conducting genetic studies in this important model cyanobacterium.
