## Supplementary material for "Cpf1(Cas12a)-based genome editing in the filamentous cyanobacterium *Nostoc punctiforme*": Table S1

### Sheet: Sheet1
Table S1 - plasmids, oligonucleotides and synthetic DNA constructs used in this study. Note:gRNA sequences in red text were synthesized as part of the larger gRNA array which was cloned in pUC57. When 2 gRNAs were used, the sequences are separated by / - See Fig. S1 for further details
function/plasmid	primer / gRNA name	primer / gRNA sequence	function
deletion of hmpF (Npun_R5959)	hmpF-HRT-adapter-F	gaaattcgatatctagatctcatCTCGAAAGTGTTTAATTGTGG	amplification of 5'-HRT
	NpR5959-5'-R	cttattaagacgcATACAGCACACCGTTAGTCC
	NpR5959-3'-F	gtgtgctgtatGCGTCTTAATAAGTTAGGAG	amplification of 3'-HRT
	hmpF-HRT-adapter-R	gttgttgccattgcggatccGATTTAGGTATTGCTCACTGC
	hmpF-gRNA-3-F	agatGAACTGGAATTAACAGATGAAA	gRNA
pDDR548 (1kb HRTs, 1x gRNA)	hmpF-gRNA-3-R	agacTTTCATCTGTTAATTCCAGTTC
	hmpF-con-F	CACCTGCTTCGTAATTTTTG	mutant confirmation (flanking HRT region)
	hmpF-con-R	GCGGACAAGATTCTTTGTG
	hmpF-TH-BamHI-F	atataggatcccGTGCTGTATTTAGCAGAAG	mutant confirmation (target gene)
	hmpF-TH-KpnI-R	atataggtacccgAGACGCTAATAATTCTGG
deletion of hfq (Npun_F5230)	Npun_F5230-5'-F	gaaattcgatatctagatctcatCGTAGTAAGGACTTTAGTC	amplification of 5'-HRT
	Npun_F5230-5'-R	TTTTAACAGTGGCCTTATTAAATGACTTCTCcaaacGGTGTCAAATTCGGTAAGC
	Npun_F5230-3'-F	gtttgGAGAAGTCATTTAATAAGGCCACTGTTAAAACCGAAAACAAGTTAGAAATAG	amplification of 3'-HRT
	Npun_F5230-3'-R	gttgttgccattgcggatccGAGGAATTCGGCTGCTAC
	hfq-1x-gRNA	GAAACAAGCGATCGCATACATC	gRNA sequence
pSW103 (1 kb HRTs, 1x gRNA)	Npun_F5230-5'-F-con	TAATCCCCCCATACAATC	mutant confirmation (flanking HRT region)
	Npun_F5230-3'-R-con	GTGGAGCCGTCCTAGATATG
	hfq-TH-BamHI-F	atataggatcccATGCTTACCGAATTTGACAC	mutant confirmation (target gene)
	hfq-TH-KpnI-R	atataggtacccgACTTGTTTTCGGTTTGATGTATG
deletion of pilB (Npun_R0118)	Npun_R0118-5'-F	gaaattcgatatctagatctcatCCAAAAACTTGAGATGACC
	Npun_R0118-5'-R	TTTTAACAGTGGCCTTATTAAATGACTTCTCcaaacGTAAGTCATAAATGAGCGAATG
	Npun_R0118-3'-F	gtttgGAGAAGTCATTTAATAAGGCCACTGTTAAAACGGTTTTAAAACTAATAGTCATTG
pSW105 (1kb HRTs, 1x gRNA)	Npun_R0118-3'-R	gttgttgccattgcggatccCCAAAGTTTGACTAAATACC
	pilB-1x-gRNA	GATAACTCCTCCACCCAACTGG
deletion of pilB (Npun_R0118)	NpR0118-2kb-5'-F	gaaattcgatatctagatctcatTTTGACCATTGCATGGCGTAG	amplification of 5'-HRT
	Npun_R0118-5'-R	TTTTAACAGTGGCCTTATTAAATGACTTCTCcaaacGTAAGTCATAAATGAGCGAATG
	Npun_R0118-3'-F	gtttgGAGAAGTCATTTAATAAGGCCACTGTTAAAACGGTTTTAAAACTAATAGTCATTG	amplification of 3'-HRT
	NpR0118-2kb-3'-R	gttgttgccattgcggatccGTATCCATCAAAAATTGCGTTAGAG
	pilB-1x-gRNA	GATAACTCCTCCACCCAACTGG	gRNA sequence
pSW106 (2kb HRTs, 1x gRNA)	NpR0118-2kb-5'-con-F	GTAGAAGGTGTATCTTCCTTTG	mutant confirmation (flanking HRT region)
	NpR0118-2kb-3'-con-R	CGAAAACCTTCGGACTTCTC
	pilB-TH-BamHI-F	atataggatcccATGACTTACTCGTCACCAC	mutant confirmation (target gene)
	pilB-TH-KpnI-R	atataggtacccgAAACCGAGATGTCATACAG
deletion of pilB (Npun_R0118)	NpR0118-3kb-5'-F	gaaattcgatatctagatctcatTTCCATCAGCCAACGCACG	amplification of 5'-HRT
	Npun_R0118-5'-R	TTTTAACAGTGGCCTTATTAAATGACTTCTCcaaacGTAAGTCATAAATGAGCGAATG
	Npun_R0118-3'-F	gtttgGAGAAGTCATTTAATAAGGCCACTGTTAAAACGGTTTTAAAACTAATAGTCATTG	amplification of 3'-HRT
	NpR0118-3kb-3'-R	gttgttgccattgcggatccCTAACAGATCAGAAAAGTCTTC
	pilB-1x-gRNA	GATAACTCCTCCACCCAACTGG	gRNA sequence
pDDR555 (3kb HRTs, 1x gRNA)	pilB-3kb-Con-F	TGGGAAAGGTCGATTTTCTC	mutant confirmation (flanking HRT region)
	pilB-3kb-Con-R	CCACTCATAATCATTGTCTAG
	pilB-TH-BamHI-F	atataggatcccATGACTTACTCGTCACCAC	mutant confirmation (target gene)
	pilB-TH-KpnI-R	atataggtacccgAAACCGAGATGTCATACAG
deletion of pilT1 (Npun_R0117)	NpR0117-2kb-5'-F	gaaattcgatatctagatctcatGCACTAATTGAAAGCCGCAAATC	amplification of 5'-HRT
	Npun_R0117-5'-R	TTTTAACAGTGGCCTTATTAAATGACTTCTCcaaacCATTTCCATAGTTCTGCTTCC
	Npun_R0117-3'-F	gtttgGAGAAGTCATTTAATAAGGCCACTGTTAAAATAAAGGAACTGGGGAAATG	amplification of 3'-HRT
pDDR564 (2kb HRTs, 1x gRNA)	NpR0117-2kb-3'-R	gttgttgccattgcggatccGGAATTTCTGAAGAAAAAATGTCTG
	pilT1-1x-gRNA	CTAACGCTTTGAAAGCAGCTTT	gRNA sequence
deletion of pilT1 (Npun_R0117)	NpR0117-3kb-5'-F	gaaattcgatatctagatctcatCCAAGCCTTAAGGTCAAGATAG	amplification of 5'-HRT
	Npun_R0117-5'-R	TTTTAACAGTGGCCTTATTAAATGACTTCTCcaaacCATTTCCATAGTTCTGCTTCC
	Npun_R0117-3'-F	gtttgGAGAAGTCATTTAATAAGGCCACTGTTAAAATAAAGGAACTGGGGAAATG	amplification of 3'-HRT
	NpR0117-3kb-3'-R	gttgttgccattgcggatccAGGTTCGGTAGGTTATTTAGAG
	pilT1-1x-gRNA	CTAACGCTTTGAAAGCAGCTTT	gRNA sequence
pDDR565 (3kb HRTs, 1x gRNA)	pilT1-3kb-Con-F	TTTTGAGAGTGTGGACTGAC	mutant confirmation (flanking HRT region)
	pilT1-3kb-Con-R	CTCAAGAATGCATTGCAATC
	pilT1-TH-BamHI-F	atataggatcccATGGAAATGATGATTGAAGACTTG	mutant confirmation (target gene)
	pilT1-TH-KpnI-R	atataggtacccgATGTGCTTTGGCAGCCGCAC
deletion of pilT2 (Npun_F2507)	NpR2507-2kb-5'-F	gaaattcgatatctagatctcatCAATTCTCCCGTCGATGAAC	amplification of 5'-HRT
	Npun_F2507-5'-R	TTTTAACAGTGGCCTTATTAAATGACTTCTCcaaacCATATATCTTCACATTTGGCAG
	Npun_F2507-3'-F	gtttgGAGAAGTCATTTAATAAGGCCACTGTTAAAATAATATTTGGGCATTGGGAAG	amplification of 3'-HRT
	NpR2507-2kb-3'-R-new	gttgttgccattgcggatccGATTGAGTAATAATACGCCTAC
	pilT2-1x-gRNA	TCATCACCACAAAGGTTTAATT	gRNA sequence
pDDR566 (kb HRTs, 1x gRNA)	pilT2-2kb-Con-F	GTAAAAACCCCTCTGCGATC	mutant confirmation (flanking HRT region)
	pilT2-2kb-Con-R	CGACATCTTCTAGCTTATCAG
	pilT2-TH-BamHI-F	atataggatcccATGACAGAATCACAGTCTCC	mutant confirmation (target gene)
	pilT2-TH-KpnI-R	atataggtacccgAACTCTACCTCGGAGAAAC
deletion of hmpD (Npun_F5963)	NpF5963-2kb-5'-F	gaaattcgatatctagatctcatCCTATCTGTGGGCACTTTTG	amplification of 5'-HRT
	Npun_F5963-5'-R	TTTTAACAGTGGCCTTATTAAATGACTTCTCcaaacCAATTTCATCCTGCCCACC
	Npun_F5963-3'-F	gtttgGAGAAGTCATTTAATAAGGCCACTGTTAAAAGAAACCAGGTAAAAAAGTTAGG	amplification of 3'-HRT
pDDR567 (2kb HRTs, 1x gRNA)	NpF5963-2kb-3'-R	gttgttgccattgcggatccCTTCGTCTGTAGGCAATATTTC
	hmpD-1x-gRNA	GAAGTAGAACAAGAGTTTCAAA	gRNA sequence
deletion of hmpD (Npun_F5963)	NpF5963-2kb-5'-F	gaaattcgatatctagatctcatCCTATCTGTGGGCACTTTTG	amplification of 5'-HRT
	Npun_F5963-5'-R	TTTTAACAGTGGCCTTATTAAATGACTTCTCcaaacCAATTTCATCCTGCCCACC
	Npun_F5963-3'-F	gtttgGAGAAGTCATTTAATAAGGCCACTGTTAAAAGAAACCAGGTAAAAAAGTTAGG	amplification of 3'-HRT
	NpF5963-2kb-3'-R	gttgttgccattgcggatccCTTCGTCTGTAGGCAATATTTC
	hmpD-2x-gRNA	CCTGAAACCGAAGCACATGATT / AGGAATTTGACGATTTAGGAAA	gRNA sequence
pDDR568 (2kb HRTs, 2x gRNA)	hmpD-2kb-con-F	TCTCTACCATCAACCGACTC	mutant confirmation (flanking HRT region)
	hmpD-2kb-con-R	AATGCCTCAGTTTCTGGTTG
	hmpD-TH-BamHI-F	atataggatcccATGAAATTGGAGGAGGAAATG	mutant confirmation (target gene)
	hmpD-TH-SacI-R	atatagagctcggCCTGGTTTCCATAGTTTCCAC
deletion of hmpE (Npun_F5964)	NpF5964-2kb-5'-F	gaaattcgatatctagatctcatTATGGAAGCATTTGAGTCTG	amplification of 5'-HRT
	NpF5964-2kb-5'-R	TTTTAACAGTGGCCTTATTAAATGACTTCTCcaaacCGGCAGCATAGCAAAAGTTATG
	NpF5964-2kb-3'-F-new	gtttgGAGAAGTCATTTAATAAGGCCACTGTTAAAACTTGTTAGCACTACGAGTAATG	amplification of 3'-HRT
	NpF5964-2kb-3'-R-new	gttgttgccattgcggatccGTCGATTTGGTAGTGTTGAG
	hmpE-2x-gRNA	GCTTGGAAGAATTGGATATCAA / CAGACTTGGAAGCATTATTAGG	gRNA sequence
pDDR569 (2kb HRTs, 2x gRNA)	hmpE-2kb-con-F	GCTTTGATGATGAGAATTTTG	mutant confirmation (flanking HRT region)
	hmpE-2kb-con-R-new	AAATGGCGATCGCGTTAAC
	hmpE-TH-BamHI-F	atataggatcccATGCTGCCGGAACAACAACAG	mutant confirmation (target gene)
	hmpE-TH-SacI-R	atatagagctcggAACATTACTCGTAGTGCTAAC
deletion of hmpB (Npun_F5961)	hmpB-2kb-5'-F	gaaattcgatatctagatctcatGTTCAACCAGTACTAAAGCAC	amplification of 5'-HRT
	hmpB-2kb-5'-R	TTTTAACAGTGGCCTTATTAAATGACTTCTCcaaacTTCCACAATCAGAACTGTACTC
	hmpB-2kb-3'-F	gtttgGAGAAGTCATTTAATAAGGCCACTGTTAAAACTGCGAGGATAAGGATAAAAG	amplification of 3'-HRT
	hmpB-2kb-3'-R	gttgttgccattgcggatccACTCCTTCATGAGAACCAGTC
	hmpB-2x-gRNA	TCGGCGGTTAAAATCCGATCCA / ATCGTTACTGGGGTATGAAACA	gRNA sequence
pDDR570 (2kb HRTs, 2x gRNA)	hmpB-2kb-con-F	CTTGAATCCGTTGTACTTGAC	mutant confirmation (flanking HRT region)
	hmpB-2kb-con-R	TTCTAGTTTCGAGACATCTG
	hmpB-TH-BamHI-F	atataggatcccATGAGTACAGTTCTGATTGTG	mutant confirmation (target gene)
	hmpB-TH-KpnI-R	atataggtacccgTCCTCGCAGCAGTTGTTTG
deletion of pilM (Npun_F5005)	NpF5005-2kb-5'-F	gaaattcgatatctagatctcatAAGAACAGGGTTGGCATATTTC	amplification of 5'-HRT
	NpF5005-Cpf1-5'-R	TTTTAACAGTGGCCTTATTAAATGACTTCTCcaaacTTTTTGTACCACAGTTGTGC
	NpF5005-Cpf1-3'-F	gtttgGAGAAGTCATTTAATAAGGCCACTGTTAAAaGAGGTGTAATACCAATTTTAG	amplification of 3'-HRT
	NpF5005-2kb-3'-R	gttgttgccattgcggatccATCTGCGACTAAAGCCTTAC
	pilM-2x-gRNA	TATTTACCCTATCCCCGTGAAG / GGCCGCAAGAAGCAGCAGTACT	gRNA sequence
pDDR571 (2kb HRTs, 2x gRNA)	pilM-2kb-Con-F	TTCAGCTTTGGCAATAGCAG	mutant confirmation (flanking HRT region)
	pilM-2kb-Con-R	CCTTGTGGTAATCGTAATTG
	pilM-TH-BamHI-F	atataggatcccGTGGTACAAAAATTCAATCGTC	mutant confirmation (target gene)
	pilM-TH-KpnI-R	atataggtacccgCACCTCCCGCATTCCTAAAC
deletion of ebsA(Npun_F4125)	ebsA-3kb-5'-F	gaaattcgatatctagatctcatAATGCTGCGTCAAATGAGC	amplification of 5'-HRT
	NpF4125-Cpf1-5'-R	TTTTAACAGTGGCCTTATTAAATGACTTCTCcaaacGAGTTGCTCAATAGACATGG
	NpF4125-Cpf1-3'-F	gtttgGAGAAGTCATTTAATAAGGCCACTGTTAAAaGATGATTGATTGATTAAATTCAGC	amplification of 3'-HRT
pJRR111 (3kb HRTs, 2x gRNA)	ebsA-3kb-3'-R	gttgttgccattgcggatccAAGCAGTTGCATTCCAGAG
	ebsA-2x-gRNA	ATGGAAATGCTGACTTGAGTTA / GAGGGACACCGGAAGATAGAAG	gRNA sequence
deletion of ebsA (Npun_F4125)	ebsA-4kb-5'-F	gaaattcgatatctagatctcatTTATTTCGCGCTGTCAAAGG	amplification of 5'-HRT
	NpF4125-Cpf1-5'-R	TTTTAACAGTGGCCTTATTAAATGACTTCTCcaaacGAGTTGCTCAATAGACATGG
	NpF4125-Cpf1-3'-F	gtttgGAGAAGTCATTTAATAAGGCCACTGTTAAAaGATGATTGATTGATTAAATTCAGC	amplification of 3'-HRT
	ebsA-4kb-3'-R	gttgttgccattgcggatccATAATTTTTGCATCCACTGATCC
	ebsA-2x-gRNA	ATGGAAATGCTGACTTGAGTTA / GAGGGACACCGGAAGATAGAAG	gRNA sequence
pJRR112 (4kb HRTs, 2x gRNA)	ebsA-4kb-con-F	TTGTATTGGCGACAACAGAC	mutant confirmation (flanking HRT region)
	ebsA-4kb-con-R	GCTTGTCCAACCGTTACCTG
	NpF4125-TH-BamHI-F	atataggatcccATGTCTATTGAGCAACTCCAG	mutant confirmation (target gene)
	NpF4125-TH-KpnI-R	atataggtacccgATCATCTATACGCAGTAGCTTG
deletion of pilC (Npun_R0116)	pilC-3kb-5'-F	gaaattcgatatctagatctcatGTTTAGTACCACTATCGAAAC	amplification of 5'-HRT
	NpR0116-Cpf1-5'-R	TTTTAACAGTGGCCTTATTAAATGACTTCTCcaaacAACACGGGCAACAAAGGTTGG
	NpR0116-Cpf1-3'-F	gtttgGAGAAGTCATTTAATAAGGCCACTGTTAAAaCTAGGATAGGGGATTAAC	amplification of 3'-HRT
	pilC-3kb-3'-R	gttgttgccattgcggatccGCCATTTGTTAAACAATGTTCC
	pilC-2x-gRNA	ATGAATGCGGGAGTTGCGATAG / GTGACTTAATTCAAAAGTCTTC	gRNA sequence
pJRR110 (3kb HRTs, 2x gRNA)	pilC-3kb-con-F	CTCATCCCAGTGGATATCTG	mutant confirmation (flanking HRT region)
	pilC-3kb-con-R	AGCCGTAGGAACATTTTTAC
	pilC-TH-BamHI-F	atataggatcccATGCCAACCTTTGTTGCCCGTG	mutant confirmation (target gene)
	pilC-TH-KpnI-R	atataggtacccgTCCTAGCTTTTCAAAAACCTTAAAC
deletion of dnaK1 (Npun_F0122)	NpF0122-3kb-5'-F	gaaattcgatatctagatctcatTCTGTTGACTAGGTTAATGAC	amplification of 5'-HRT
	Npun_F0122-5'-R	TTTTAACAGTGGCCTTATTAAATGACTTCTCcaaacCATAGTCGCCAGTAATTTTAC
	Npun_F0122-3'-F	gtttgGAGAAGTCATTTAATAAGGCCACTGTTAAAAGATTAGGGATTGGGTAATG	amplification of 3'-HRT
	NpF0122-3kb-3'-R	gttgttgccattgcggatccGCTGAGTTTGATGAGCGATC
	dnaK1-2x-gRNA	GATTGGAAAAGCAAGACCAAGA / ACAACTCCAAGCTGCAATGATT	gRNA sequence
pJRR113 (3kb HRTs, 2x gRNA)	dnaK1-3kb-con-F	ACCCTCATGCAAGGCTTTAG	mutant confirmation (flanking HRT region)
	dnaK1-3kb-con-R	TTCATGGTGGATTCAGGATC
	NpF0122-TH-BamHI-F	atataggatcccATGGGAAAAGTTATTGGAATCG	mutant confirmation (target gene)
	NpF0122-TH-KpnI-R	atataggtacccgATCTATCGCCTCATAATCAAC
deletion of pilQ (Npun_F5008)	Npun_F5008-2kb-5’-F	gaaattcgatatctagatctcatGTAGCGCAGATTTTATTAGC	amplification of 5'-HRT
	Npun_F5008-5’-R	TTTTAACAGTGGCCTTATTAAATGACTTCTCcaaacCTGTTTCACAGTTCATTCCTC
	Npun_F5008-3’-F	gtttgGAGAAGTCATTTAATAAGGCCACTGTTAAAACCTGGCAGGTAATAAAGATAATG	amplification of 3'-HRT
	Npun_F5008-2kb-3’-R	gttgttgccattgcggatccGCTGCTGAAACTCTGCATCC
	pilQ-2x-gRNA	GCGGCTCAACCAGTTTGGGCAC / AAAACTTCTTCAGGCTCGCGCC	gRNA sequence
pJRR109 (2kb HRTs, 2x gRNA)	Npun_F5008-5’-F-Con	TGAACTAACGGATGAACTGC	mutant confirmation (flanking HRT region)
	Npun_F5008-3’-R-Con	CAGCCAAACTTTGAAAGAGTTG
	Npun_F5008-BamHI-F	atataggatccGTGAAACAGGTTCACGGTAATAG	mutant confirmation (target gene)
	Npun_F5008-SacI-R	atatagagctcTTACCTGCCAGGAACCTTCAAC
deletion of pilA (Npun_F0676)	Npun_F0676-2kb-5’-F	gaaattcgatatctagatctcatTGCATCCTCAGTTAAAAACTCG	amplification of 5'-HRT
	Npun_F0676-5’-R	TTTTAACAGTGGCCTTATTAAATGACTTCTCcaaacCATAAGTGTTTTTCCTGGGGTAG
	Npun_F0676-3’-F	gtttgGAGAAGTCATTTAATAAGGCCACTGTTAAAAGAGTTGACTTCTAAGTAACAAC	amplification of 3'-HRT
	Npun_F0676-2kb-3’-R	gttgttgccattgcggatccCCGTTGTAAGGGTAAGTATC
	pilA-2x-gRNA	TCTGCGATCGCTTTGCCTTCTT / GGTTCTAATACCAAGACCTAGC	gRNA sequence
pJRR100 (2kb HRTs, 2x gRNA)	Npun_F0676-5’-F-Con	ACCAGTTTCACAATGGGCTG	mutant confirmation (flanking HRT region)
	Npun_F0676-3’-R-Con	CTCTGGTTACTAAAGGAATAC
	NpF0676-50-188-NcoI-F	atataccatgggcAACAAAGGTAAGCAGTCAGAAGC	mutant confirmation (target gene)
	NpF0676-XhoI-R	atatactcgagCTTAGAAGTCAACTCTGAAAAGC
deletion of Npun_F4801	NpF4801-2kb-5'-F	gaaattcgatatctagatctcatCCGCACCGAAGTAATTTTGG	amplification of 5'-HRT
	NpF4801-2kb-5'-R	TTTTAACAGTGGCCTTATTAAATGACTTCTCcaaacTCGGGACATCTGTGAAACTG
	NpF4801-2kb-3'-F	gtttgGAGAAGTCATTTAATAAGGCCACTGTTAAAAGTAGTAGCCTAAGTGACAG	amplification of 3'-HRT
	NpF4801-2kb-3'-R	gttgttgccattgcggatccCTGGGAAATAGGACACCAAG
	NpF4801-2x-gRNA	CATCTACTACCAATTCCGCAGG / TTGACAATTCTGCCACGTTTGT	gRNA sequence
pJRR104 (2kb HRTs, 2x gRNA)	NpF4801-2kb-con-F	GAATTGCAAATTGGCATCC	mutant confirmation (flanking HRT region)
	NpF4801-2kb-con-R	GCAAGCACCCGAAGTAATG
	NpF4801-BamHI-F	atataggatccATGTCCCGAGCAGATGCAG	mutant confirmation (target gene)
	NpF4801-SacI-R	atatagagctcTTAGGCTACTACTAAAGATTTTTTCC
deletion of Npun_F0296	NpF0296-2kb-5'-F	gaaattcgatatctagatctcatGTTTAGTCCGTGCTGAGTG	amplification of 5'-HRT
	NpF0296-2kb-5'-R	TTTTAACAGTGGCCTTATTAAATGACTTCTCcaaacGATCGCGGACTTAATTAAAAG
	NpF0296-2kb-3'-F	gtttgGAGAAGTCATTTAATAAGGCCACTGTTAAAATCATAAGTCTAGTGGCGTG	amplification of 3'-HRT
	NpF0296-2kb-3'-R	gttgttgccattgcggatccGTACGAAAATATGTAGCAGC
	NpF0296-2x-gRNA	ATGTAGACACGAATAGATCGGG / AATCAGATAATCACACTGTCGC	gRNA sequence
pDDR574 (2kb HRTs, 2x gRNA)	NpF0296-2kb-con-F	CGTTTAGCCCGTTACGTTAG	mutant confirmation (flanking HRT region)
	NpF0296-2kb-con-R	CCGGGCTTTCTTGACTTTTC
	NpF0296-BamHI-F	atataggatccATGAAAAATCTTTTAATTAAGTCCGCGATC	mutant confirmation (target gene)
	NpF0296-SacI-R	atatagagctcTTATGATAATTGCAAAACTGACTTTTTCTTG
deletion of Npun_R6196	NpR6196-2kb-5'-F	gaaattcgatatctagatctcatATCGCTGCCCTAAATCCATC	amplification of 5'-HRT
	NpR6196-2kb-5'-R	TTTTAACAGTGGCCTTATTAAATGACTTCTCcaaacACGAATCATTACAGGATTACTAAG
	NpR6196-2kb-3'-F	gtttgGAGAAGTCATTTAATAAGGCCACTGTTAAAACTCAAAGGGTCAAATTCATAG	amplification of 3'-HRT
	NpR6196-2kb-3'-R	gttgttgccattgcggatccACTTGTGGTGACGTTTTTAG
	NpR6196-2x-gRNA	ACTCATCTCTAGGCACACTCCA / TTCTCAGCTATAGCCGACTCAG	gRNA sequence
pJRR103 (2kb HRTs, 2x gRNA)	NpR6196-2kb-con-F	GCCTTTAGGAACTAAATCTAAG	mutant confirmation (flanking HRT region)
	NpR6196-2kb-con-R	TTGCTAGTGCGATCGCATC
	NpR6196-BamHI-F	atataggatccATGATTCGTTTTAGAAAAGTATCCTC	mutant confirmation (target gene)
	NpR6196-SacI-R	atatagagctcCTATGAATTTGACCCTTTGAG
deletion of Npun_F3960	NpR3960-2kb-5'-F	gaaattcgatatctagatctcatTACTTTTGGGCTTCCTGGTG	amplification of 5'-HRT
	NpR3960-2kb-5'-R	TTTTAACAGTGGCCTTATTAAATGACTTCTCcaaacCATCTTCATTGTTTTCAAGTCTC
	NpR3960-2kb-3'-F	gtttgGAGAAGTCATTTAATAAGGCCACTGTTAAAAGCATCTATTTAAGAAGATTGCAAG	amplification of 3'-HRT
pDDR615 (2kb HRTs, 2x gRNA)	NpR3960-2kb-3'-R	gttgttgccattgcggatccATCCCGGAAATAGGAACGAAC
	NpR3960-2x-gRNA	ATTTCAGCAAGAATACCACTTT / CAAATACTTGGTTTAACCAATT	gRNA sequence
deletion of Npun_R4127	NpR4127-2kb-5'-F	gaaattcgatatctagatctcatGCTAATGCTTCAGGCAAGAG	amplification of 5'-HRT
	NpR4127-2kb-5'-R	TTTTAACAGTGGCCTTATTAAATGACTTCTCcaaacCATTAACAACTTGCTCCTTG
	NpR4127-2kb-3'-F	gtttgGAGAAGTCATTTAATAAGGCCACTGTTAAAAAAACACATCTGCTCTAAGAAG	amplification of 3'-HRT
pDDR616(2kb HRTs, 2x gRNA)	NpR4127-2kb-3'-R	gttgttgccattgcggatccCTATCACTGCTGCGATCGTC
	NpR4127-2x-gRNA	TCTCGTTCGATGGTGTTCTCAC / GTAGCTGGTTTTGGTATGGTTT	gRNA sequence
deletion of Npun_F3960	NpR3960-5'-4kb-F	gaaattcgatatctagatctcatTTTATACTCATTACTCAGCACTC	amplification of 5'-HRT
	NpR3960-2kb-5'-R	TTTTAACAGTGGCCTTATTAAATGACTTCTCcaaacCATCTTCATTGTTTTCAAGTCTC
	NpR3960-2kb-3'-F	gtttgGAGAAGTCATTTAATAAGGCCACTGTTAAAAGCATCTATTTAAGAAGATTGCAAG	amplification of 3'-HRT
	NpR3960-3'-4kb-R	gttgttgccattgcggatccCTTGTGAGATACCGTAAATTTAC
	NpR3960-2x-gRNA	ATTTCAGCAAGAATACCACTTT / CAAATACTTGGTTTAACCAATT	gRNA sequence
pAAB101 (4kb HRTs, 2x gRNA)	NpR3960-4kb-con-F	GTATTCAGCACTCCATAACTAC	mutant confirmation (flanking HRT region)
	NpR3960-4kb-con-R	TTTACTAGCAAGATTGATGACG
	NpR3960-BamHI-F	atataggatccATGAAGATGACTTTTCAGAAACTTG	mutant confirmation (target gene)
	NpR3960-SacI-R	atatagagctcTTAAATAGATGCTTTTTTCAATTTGCGTTG
deletion of Npun_R4127	NpR4127-5'-4kb-F	gaaattcgatatctagatctcatAATGCCGTTAGTCCTTGAGTTG	amplification of 5'-HRT
	NpR4127-2kb-5'-R	TTTTAACAGTGGCCTTATTAAATGACTTCTCcaaacCATTAACAACTTGCTCCTTG
	NpR4127-2kb-3'-F	gtttgGAGAAGTCATTTAATAAGGCCACTGTTAAAAAAACACATCTGCTCTAAGAAG	amplification of 3'-HRT
	NpR4127-3'-4kb-R	gttgttgccattgcggatccATCTCCAAGCTATCCTCCAG
	NpR4127-2x-gRNA	TCTCGTTCGATGGTGTTCTCAC / GTAGCTGGTTTTGGTATGGTTT	gRNA sequence
pCNC101 (4kb HRTs, 2x gRNA)	NpR4127-4kb-con-F	GAGAGCGTAGAAACAAACTG	mutant confirmation (flanking HRT region)
	NpR4127-4kb-con-R	CAACGACGAATATTCAACCAC
	NpR4127-BamHI-F	atataggatccATGAAAGTAAGTTCATCAGGGATTAAG	mutant confirmation (target gene)
	NpR4127-SacI-R	atatagagctcTCAAAATATCTTCTTAGAGCAGATG
Reintroduction of pilA at native locus	Npun_F0676-2kb-5’-F	gaaattcgatatctagatctcatTGCATCCTCAGTTAAAAACTCG	amplification of HRT with pilA gene
	Npun_F0676-2kb-3’-R	gttgttgccattgcggatccCCGTTGTAAGGGTAAGTATC
	Exo-F-2x-gRNA (g1)	GAGAAGTCATTTAATAAGGCC / GAGAAGTCATTTAATAAGGCC	gRNA sequence
	Npun_F0676-5’-F-Con	ACCAGTTTCACAATGGGCTG	mutant confirmation (flanking HRT region)
pJRR105 (2kb HRTs, 2x gRNA)	Npun_F0676-3’-R-Con	CTCTGGTTACTAAAGGAATAC
	NpF0676-50-188-NcoI-F	atataccatgggcAACAAAGGTAAGCAGTCAGAAGC	mutant confirmation (target gene)
	NpF0676-XhoI-R	atatactcgagCTTAGAAGTCAACTCTGAAAAGC
Reintroduction of pilA at native locus	Npun_F0676-2kb-5’-F	gaaattcgatatctagatctcatTGCATCCTCAGTTAAAAACTCG	amplification of HRT with pilA gene
	Npun_F0676-2kb-3’-R	gttgttgccattgcggatccCCGTTGTAAGGGTAAGTATC
	Exo-R-2x-gRNA (g2)	ACAGTGGCCTTATTAAATGACT / ACAGTGGCCTTATTAAATGACT	gRNA sequence
	Npun_F0676-5’-F-Con	ACCAGTTTCACAATGGGCTG	mutant confirmation (flanking HRT region)
pJRR106 (2kb HRTs, 2x gRNA)	Npun_F0676-3’-R-Con	CTCTGGTTACTAAAGGAATAC
	NpF0676-50-188-NcoI-F	atataccatgggcAACAAAGGTAAGCAGTCAGAAGC	mutant confirmation (target gene)
	NpF0676-XhoI-R	atatactcgagCTTAGAAGTCAACTCTGAAAAGC
Introduction of FLAG-Npun_R6196 at native locus	NpR6196-2kb-5'-F	gaaattcgatatctagatctcatATCGCTGCCCTAAATCCATC	amplification of 5'-HRT
	NpR6196-FLAG-5'-R	TTTGTCATCGTCATCCTTGTAATCTGCATTAGCTGCTCCAGATG
	NpR6196-FLAG-3'-F	GATTACAAGGATGACGATGACAAAGCTTCTCTCTCGTACAGTAC	amplification of 3'-HRT
	NpR6196-2kb-3'-R	gttgttgccattgcggatccACTTGTGGTGACGTTTTTAG
	Exo-F-2x-gRNA (g1)	GAGAAGTCATTTAATAAGGCC / GAGAAGTCATTTAATAAGGCC	gRNA sequence
pCNC102 (2kb HRTs, 2x gRNA)	NpR6196-2kb-con-F	GCCTTTAGGAACTAAATCTAAG	mutant confirmation (flanking HRT region)
	NpR6196-2kb-con-R	TTGCTAGTGCGATCGCATC
	FLAG-F	GATTACAAGGATGACGATGAC	mutant confirmation (FLAG)
	FLAG-R	GTCATCGTCATCCTTGTAATC
Introduction of FLAG-Npun_R3960 at native locus	NpR3960-5'-4kb-F	gaaattcgatatctagatctcatTTTATACTCATTACTCAGCACTC	amplification of 5'-HRT
	NpR3960-FLAG-5'-R	TTTGTCATCGTCATCCTTGTAATCAGCTTGTGCTGGTACAGTAG
	NpR3960-FLAG-3'-F	GATTACAAGGATGACGATGACAAAGGAACCCTCACCGGCGCTAC	amplification of 3'-HRT
	NpR3960-3'-4kb-R	gttgttgccattgcggatccCTTGTGAGATACCGTAAATTTAC
	Exo-F-2x-gRNA (g1)	GAGAAGTCATTTAATAAGGCC / GAGAAGTCATTTAATAAGGCC	gRNA sequence
pAAB105 (4kb HRTs, 2x gRNA)	NpR3960-4kb-con-F	GTATTCAGCACTCCATAACTAC	mutant confirmation (flanking HRT region)
	NpR3960-4kb-con-R	TTTACTAGCAAGATTGATGACG
	FLAG-F	GATTACAAGGATGACGATGAC	mutant confirmation (FLAG)
	FLAG-R	GTCATCGTCATCCTTGTAATC
Introduction of FLAG-Npun_R4127 at native locus	NpR4127-5'-4kb-F	gaaattcgatatctagatctcatAATGCCGTTAGTCCTTGAGTTG	amplification of 5'-HRT
	NpR4127-FLAG-5'-R	TTTGTCATCGTCATCCTTGTAATCGGCGAAAGCACTTGCTCC
	NpR4127-FLAG-3'-F	GATTACAAGGATGACGATGACAAAGCTCAATTCATTACAATTGAAAGCAC	amplification of 3'-HRT
	NpR4127-3'-4kb-R	gttgttgccattgcggatccATCTCCAAGCTATCCTCCAG
	Exo-F-2x-gRNA (g1)	GAGAAGTCATTTAATAAGGCC / GAGAAGTCATTTAATAAGGCC	gRNA sequence
pCNC104 (4kb HRTs, 2x gRNA)	NpR4127-4kb-con-F	GAGAGCGTAGAAACAAACTG	mutant confirmation (flanking HRT region)
	NpR4127-4kb-con-R	CAACGACGAATATTCAACCAC
	FLAG-F	GATTACAAGGATGACGATGAC	mutant confirmation (FLAG)
	FLAG-R	GTCATCGTCATCCTTGTAATC
	gRNA-array-F-AvrII	aattcttgacagctagctcagtcctaggtataatgctagcgctgatttaggcaaaaacgg	amplification of gRNA arrays
	pCpf1b-rep/trm-R	atgagatctagatatcgaatttctg
